# Spatial resolution of transcriptomic plasticity states underpinning lethal morphologies in lung adenocarcinoma

**DOI:** 10.1101/2024.06.11.598228

**Authors:** Hannah L Williams, Nicolas Poulain, Ian Powley, Silvia Martinelli, Robert Bielik, Holly Leslie, Colin Nixon, Claire R Wilson, Marco Sereno, Zhangyi He, Leah Officer-Jones, Fiona Ballantyne, Rachel Pennie, Colin S Wood, David Y Lewis, Nigel B Jamieson, John Le Quesne

**Author notes:** **Corresponding author**, John Le Quesne: Garscube Estate, Switchback Road, Bearsden, Glasgow, G61 1BD. Contributed equally (Hannah L Williams, Nicolas Poulain). **Author contributions** HLW – conceptualization, data curation, formal analysis, investigation, visualization, writing-original draft, writing-review & editing. NP – data curation, formal analysis, investigation, visualization, writing-original draft, writing-review & editing. IP - data curation, investigation, formal analysis, validation, writing-review & editing. SM - data curation, investigation, validation. RB - data curation, investigation, validation. HL - data curation, investigation, validation. CN - data curation, investigation, validation. CW – data curation. MS – data curation. ZH – software, validation. LOJ - data curation, investigation, validation. FB - data curation, investigation, validation. RP - data curation, investigation, validation. CSW - data curation, investigation, formal analysis, software. DL – conceptualization, validation. NBJ – conceptualization, data curation, resources, supervision. JLQ – conceptualization, funding acquisition, supervision, writing-original draft, writing-review & editing.

## Abstract

Adenocarcinoma of the lung (LUAD) is a common and highly lethal disease. Clinical grading of disease strongly predicts recurrence and survival after surgery and is determined by morphological assessment of histological growth patterns in resected tumours. The molecular basis of growth pattern is poorly understood at present, as are the mechanisms linking growth pattern to recurrence and death.

Interestingly, the two archetypal lethal morphologies, solid and micropapillary patterns, are characterised by their biphasic appearance. Both have an epithelial fraction which is in direct stromal contact, and a fraction which is not. This morphological variance seems likely to represent plasticity, and to be causally linked to mechanisms of virulence.

To investigate the gene expression changes related to growth pattern both intra- and intertumoral, we applied spatial transcriptomics (Nanostring GeoMx DSP) to tissue microarray specimens of primary resected human lung adenocarcinoma. Using a variety of region-of-interest (ROI) selection strategies, we sampled 160 pure epithelial ROIs across 7 distinct morphological features of LUAD from 51 patients. Analyses of gene expression reveal fundamental trajectories connecting growth patterns, and crucial modes of plasticity which underly high-risk morphologies. These modes suggest mechanisms for the origins of growth pattern and mechanisms of virulence.

Our work highlights dramatic divergence in gene expression programmes between highly lethal but morphologically diverse modes of tumour growth. Furthermore, it provides an explanation for how microscopically localised hypoxia in the primary tumour helps to establish and maintain survival strategies which ultimately determine morphology-specific mechanisms of tumour metastasis, suggesting new therapeutic vulnerabilities.
