## Supplemental Tables for "Spatial resolution of transcriptomic plasticity states underpinning lethal morphologies in lung adenocarcinoma"

### Sheet: Table S1
Table S1: Tissue microarray sample summary
Characteristic		n
Total cases		51
Age (years, mean ± SD)		67.9 ± 9.6
Gender (%)	Male	27 (52.9%)
	Female	24 (47.1%)
Predominant pattern in tumour (%)	In situ	8 (15.7%)
	Acinar	15 (29.4%)
	Papillary	10 (19.6%)
	Cribriform	2 (3.9%)
	Micropapillary	1 (2%)
	Solid	15 (29.4%)
Stage (%)	T1mi	1 (2%)
	T1A	1 (2%)
	T1B	3 (5.9%)
	T1C	9 (17.6%)
	T2A	11 (21.6%)
	T2B	2 (3.9%)
	T3	7 (13.7%)
	T4	12 (23.5%)
	Unknown	5 (9.8%)

### Sheet: Table S2
Table.S2. Tempo-Seq cohort characteristics
Characteristic		n
Number		713
Age (years, mean ± SD)		67.9 ± 9.21
Gender (%)	Male	328 (46%)
	Female	385 (54%)
Predominant pattern (%)	In situ	142 (19.9%)
	Acinar	294 (41.2%)
	Papillary	73 (10.2%)
	Cribriform	22 (3.1%)
	Micropapillary	9 (1.3%)
	Solid	165 (23.1%)
	Unknown	8 (1.1%)
Stage (%)	Tis	6 (0.8%)
	T1mi	11 (1.5%)
	T1A	16 (2.2%)
	T1B	98 (13.7%)
	T1C	97 (13.6%)
	T2A	209 (29.3%)
	T2B	37 (5.2%)
	T3	133 (18.7%)
	T4	61 (8.6%)
	Unknown	45 (6.3%)

### Sheet: Table S3
Table.S3. Average GSVA score by growth pattern for Hallmarks pathway genesets
	Average GVSA score
Hallmark	acinar	crib	insitu	mpap	normal	pap	solid
ADIPOGENESIS	-0.0998758	-0.010708	-0.079419	-0.0252837	-0.266665	0.0779671	-0.0684837
ALLOGRAFT_REJECTION	-0.460038	-0.431014	-0.420338	-0.476533	-0.344644	-0.469817	-0.423661
ANDROGEN_RESPONSE	-0.0521295	0.0801338	0.0419052	0.000747909	-0.210604	-0.0456403	-0.0258923
ANGIOGENESIS	0.156947	-0.0563356	-0.0689382	-0.0786226	0.173769	-0.203712	0.0856379
APICAL_JUNCTION	-0.0791826	-0.129016	-0.0552973	-0.112811	-0.167698	-0.1903	-0.0841692
APICAL_SURFACE	-0.0845893	0.0310695	-0.0674318	-0.0309143	0.113634	-0.192096	0.0462496
APOPTOSIS	-0.195984	-0.121694	-0.062905	-0.0949311	-0.156547	-0.147066	-0.10967
BILE_ACID_METABOLISM	-0.0347547	-0.000779814	0.0458587	0.0234994	0.111555	0.0426182	-0.158393
CHOLESTEROL_HOMEOSTASIS	0.0333965	0.0319475	-0.0475682	-0.0631318	-0.206265	-0.135734	-0.065909
COAGULATION	-0.162272	-0.181977	-0.0910995	-0.202806	0.0416609	-0.243575	-0.177827
COMPLEMENT	-0.215145	-0.135094	-0.157731	-0.19486	-0.0628824	-0.233922	-0.140345
DNA_REPAIR	-0.102683	-0.0364003	-0.154822	-0.17363	-0.446699	-0.106419	-0.00351887
E2F_TARGETS	-0.039696	0.105073	-0.328263	-0.296554	-0.402192	-0.251944	0.117611
EPITHELIAL_MESENCHYMAL_TRANSITION	0.0896334	-0.0581003	-0.0242926	-0.11731	0.234823	-0.281054	0.067962
ESTROGEN_RESPONSE_EARLY	-0.0556688	-0.0580261	-0.0820348	-0.0450363	-0.136931	-0.0658061	-0.133106
ESTROGEN_RESPONSE_LATE	-0.0678193	-0.066576	-0.123002	-0.0839131	-0.150989	-0.116802	-0.0789268
FATTY_ACID_METABOLISM	-0.0772279	0.0184147	-0.0437591	-0.03476	-0.223372	0.100146	-0.111885
G2M_CHECKPOINT	-0.000137135	0.15261	-0.274307	-0.204432	-0.350868	-0.181907	0.200826
GLYCOLYSIS	-0.141003	0.0477807	-0.185047	-0.022551	-0.365777	-0.14533	0.0266685
HEDGEHOG_SIGNALING	-0.0329607	-0.0454053	0.00252219	-0.00311887	0.194665	-0.0368072	0.00630488
HEME_METABOLISM	-0.0840693	-0.00325611	0.0482901	-0.00321899	-0.1473	0.040437	-0.0799241
HYPOXIA	-0.170702	-0.0372135	-0.135503	-0.0513855	-0.0748812	-0.167208	0.0152947
IL2_STAT5_SIGNALING	-0.101534	-0.0610779	-0.0794102	-0.0827141	-0.00374268	-0.156703	-0.0779736
IL6_JAK_STAT3_SIGNALING	-0.216463	-0.168857	-0.0461573	-0.196095	-0.0135885	-0.184217	-0.129304
INFLAMMATORY_RESPONSE	-0.129984	-0.115854	-0.0501562	-0.0721929	0.174829	-0.228378	-0.0514807
INTERFERON_ALPHA_RESPONSE	-0.325448	-0.267726	-0.196272	-0.317936	-0.330021	-0.356307	-0.296013
INTERFERON_GAMMA_RESPONSE	-0.356328	-0.280998	-0.227449	-0.339301	-0.257715	-0.366921	-0.302796
KRAS_SIGNALING_DN	-0.0971971	-0.16054	-0.0179916	-0.0662985	0.182411	-0.147753	-0.149155
KRAS_SIGNALING_UP	-0.135001	-0.11318	-0.0812768	-0.0856548	0.074642	-0.16287	-0.0997522
MITOTIC_SPINDLE	-0.0861683	0.00424737	-0.136849	-0.128777	-0.274144	-0.123182	-0.00999416
MTORC1_SIGNALING	-0.0668774	0.13145	-0.205151	-0.115281	-0.443053	-0.168949	0.124768
MYC_TARGETS_V1	-0.145041	0.0122492	-0.373946	-0.216797	-0.624899	-0.127148	0.0273499
MYC_TARGETS_V2	-0.0921818	0.121282	-0.31857	-0.106137	-0.419554	-0.073834	0.150392
MYOGENESIS	-0.0147849	-0.11649	-0.0750366	-0.101655	0.10539	-0.101184	-0.0756607
NOTCH_SIGNALING	-0.0355195	-0.0545978	-0.0902762	0.0180155	-0.325242	-0.0494462	-0.059651
OXIDATIVE_PHOSPHORYLATION	-0.176412	0.0276369	-0.199631	-0.1004	-0.520998	0.0708122	-0.0320591
P53_PATHWAY	-0.107577	-0.065127	-0.0328248	-0.0330421	-0.19814	-0.0222175	-0.0829088
PANCREAS_BETA_CELLS	-0.00278954	-0.085446	-0.0602158	-0.100915	0.0352819	0.00319149	-0.0851174
PEROXISOME	-0.0725075	-0.00142063	-0.0220638	-0.0274232	-0.237245	0.0217593	-0.0710609
PI3K_AKT_MTOR_SIGNALING	-0.0823645	-0.0361442	-0.175873	-0.185516	-0.377532	-0.0753107	-0.00578671
PROTEIN_SECRETION	-0.134794	0.0875985	-0.0608793	0.0251259	-0.411058	0.0694682	0.0208242
REACTIVE_OXYGEN_SPECIES_PATHWAY	-0.211813	-0.0742189	-0.215678	-0.179092	-0.345829	-0.0752036	-0.0960746
SPERMATOGENESIS	-0.00609212	-0.0260961	-0.119505	-0.123464	0.0959722	-0.109925	-0.00318927
TGF_BETA_SIGNALING	-0.0713978	-0.113203	-0.117672	-0.061682	-0.1114	-0.0730156	-0.119811
TNFA_SIGNALING_VIA_NFKB	-0.214308	-0.168205	-0.123304	-0.087872	0.0791311	-0.174686	-0.10243
UNFOLDED_PROTEIN_RESPONSE	0.00449202	0.14399	-0.182289	-0.06984	-0.450938	0.021373	0.0988903
UV_RESPONSE_DN	-0.0694836	-0.0948497	-0.0289785	-0.0237348	0.0429525	-0.0659964	-0.0757848
UV_RESPONSE_UP	-0.166413	-0.119711	-0.183956	-0.184532	-0.233839	-0.154646	-0.135402
WNT_BETA_CATENIN_SIGNALING	-0.130971	-0.212741	-0.328456	-0.149498	-0.2593	-0.0660632	-0.137603
XENOBIOTIC_METABOLISM	-0.139494	-0.0786838	-0.125767	-0.118142	-0.134063	-0.0655721	-0.158738

### Sheet: Table S4
Table.S2. Proportion of significantly DEGs (p.adj=0.01) in pairwise comparisons (normalised by the proportion of genes filtered in DGE / the total genes assessed in cohort (14947))
Table.S4. Differential gene expression analysis - pairwise comparisons between all growth patterns
								Normalised		Normalised %
Referent	Comparitor	N genes sig. Up in comparitor	N genes sig. Down in comparitor	Total sig. DEGs	N genes no sig. Diff	Total genes	Proportion of total genes (n14947)	N genes sig. up	N genes sig. down	% genes sig. up	% genes sig. Down	total % DEG
Normal	Insitu	70	102	172	14770	14942	0.999665	70.0234	102.034	0.468478	0.68264	1.15112
	Acinar	468	318	786	14156	14942	0.999665	468.157	318.106	3.13211	2.12823	5.26034
	Cribriform	1065	736	1801	13141	14942	0.999665	1065.36	736.246	7.12756	4.92571	12.0533
	Solid	890	419	1309	13633	14942	0.999665	890.298	419.14	5.95636	2.80418	8.76054
	Micropapillary	521	259	780	14162	14942	0.999665	521.174	259.087	3.48682	1.73337	5.22018
	Papillary	822	677	1499	13443	14942	0.999665	822.275	677.227	5.50127	4.53085	10.0321
Insitu	Acinar	4	12	16	14926	14942	0.999665	4.00134	12.004	0.0267702	0.0803105	0.107081
	Cribriform	8	36	44	14898	14942	0.999665	8.00268	36.012	0.0535404	0.240932	0.294472
	Solid	50	52	102	12232	12334	0.825182	60.5927	63.0164	0.405383	0.421599	0.826982
	Micropapillary	2	10	12	14930	14942	0.999665	2.00067	10.0033	0.0133851	0.0669254	0.0803105
	Papillary	6	19	25	14917	14942	0.999665	6.00201	19.0064	0.0401553	0.127158	0.167314
Acinar	Cribriform	0	3	3	10882	10885	0.72824	0	4.11952	0	0.0275609	0.0275609
	Solid	6	2	8	10297	10305	0.689436	8.70277	2.90092	0.0582242	0.0194081	0.0776322
	Micropapillary	5	9	14	7393	7407	0.495551	10.0898	18.1616	0.0675037	0.121507	0.18901
	Papillary	10	6	16	11738	11754	0.786379	12.7165	7.62991	0.0850774	0.0510465	0.136124
Cribriform	Solid	14	2	16	14926	14942	0.999665	14.0047	2.00067	0.0936956	0.0133851	0.107081
	Micropapillary	6	21	27	8540	8567	0.573158	10.4683	36.6391	0.0700362	0.245127	0.315163
	Papillary	66	53	119	13953	14072	0.94146	70.1039	56.2956	0.469016	0.376634	0.845651
Solid	Micropapillary	34	86	120	9606	9726	0.650699	52.2515	132.166	0.349578	0.884228	1.23381
	Papillary	77	124	201	14741	14942	0.999665	77.0258	124.041	0.515326	0.829876	1.3452
Micropapillary	Papillary	3	4	7	8560	8567	0.573158	5.23415	6.97887	0.0350181	0.0466908	0.0817089
Independent filtering = TRUE, Cooks cut off for outlier removal = TRUE, p.adj ≤0.01

### Sheet: Table S5
Table.S5. Significantly DEGs solid vs mpap (p.adj≥0.01)
SYMBOL	baseMean	log2FoldChange	lfcSE	stat	pvalue	padj
PIGR	431.95842075491856	-4.53092	0.8046058147876965	-5.63123	1.7893236447155614e-8	1.92693e-05
SCGB3A2	183.872	-4.33857	0.7768917014154089	-5.58452	2.3434914635946944e-8	1.92693e-05
PAEP	84.66372189738217	-3.28053	0.7879070406426686	-4.1636	3.132747086019262e-5	0.00435273
CPS1	52.48018731508755	-2.82278	0.6986398329108029	-4.0404	5.3361250170108804e-5	0.00603479
SERPINA1	284.05611702512823	-2.75535	0.6113918424153363	-4.50669	6.584816632482351e-6	0.00139226
HPGD	77.53167193331767	-2.55891	0.5258758339671105	-4.86601	1.1387635599329056e-6	0.000351325
SHISA3	24.07594934350803	-2.45892	0.41057817781608336	-5.98892	2.112430824444505e-9	1.23353e-05
CXCL14	63.2458	-2.28162	0.5939200332498322	-3.84163	1.2221845287382265e-4	0.00990581
VSIG1	20.047538630144537	-2.24101	0.5124845599437268	-4.37284	1.2264213560787156e-5	0.00209266
CD55	111.06295157672278	-2.07587	0.44035256604987005	-4.71412	2.4275764449435794e-6	0.000641718
HOXD1	21.128392523383145	-2.0236	0.4488050264997128	-4.50886	6.517601443756525e-6	0.00139226
MUC3A	42.855036829859245	-1.97182	0.49241095315142075	-4.00441	6.21721902636246e-5	0.00686057
C4B	64.32135084489488	-1.78218	0.4637486898954963	-3.843	1.2154131659419482e-4	0.00990581
FABP3	27.33004061236228	-1.7406	0.41127327885947157	-4.23223	2.313817884014987e-5	0.00362971
RIMKLB	65.78235846308198	-1.65513	0.40836500626122646	-4.05307	5.054948218304018e-5	0.00585291
TXNIP	125.38494154291827	-1.60572	0.32647218547254453	-4.91841	8.724930889861117e-7	0.000318919
MUC1	483.1312359471578	-1.54794	0.3694008000950775	-4.19041	2.7844655433924514e-5	0.0039826
SLC26A9	17.076404110998094	-1.54113	0.3791147214771629	-4.06507	4.801766921615614e-5	0.00569536
NDNF	50.48217144800812	-1.53516	0.3893092893190026	-3.94329	8.037164905425433e-5	0.00789018
CPNE7	21.851127114677617	-1.50169	0.3123203405943514	-4.80817	1.5231658734951683e-6	0.000448919
CAPN8	54.25446451625261	-1.48642	0.352729	-4.21406	2.5082493823729756e-5	0.00380791
C4BPB	19.42223008750056	-1.42245	0.32063695460414154	-4.43634	9.150167039727225e-6	0.00177989
S100A13	98.68715847376791	-1.42055	0.35983536144815637	-3.94778	7.8879426449447e-5	0.00782838
C1orf116	100.0045557839783	-1.35869	0.33796063947925503	-4.02027	5.813179166390988e-5	0.00649873
FNIP2	28.62167266630146	-1.27707	0.30927	-4.12931	3.63855475647565e-5	0.00498431
ALS2CL	38.15778120387863	-1.26313	0.27374028022554026	-4.61433	3.943689865657219e-6	0.00093552
LAD1	74.40846857376602	-1.1681	0.28644318678880043	-4.07793	4.5437760770541425e-5	0.0055241
FA2H	34.57036272989923	-1.16639	0.291635	-3.99947	6.348464962642914e-5	0.00686057
HNMT	25.20959466976594	-1.10091	0.27189802497393384	-4.049	5.1437573906340774e-5	0.00588567
GOLT1A	40.25018809555622	-1.0586	0.24076318083772663	-4.39686	1.0982571212378676e-5	0.00194212
CD46	201.7842683305235	-1.05707	0.2526660689732654	-4.18365	2.8686166594507906e-5	0.0040435
RASEF	42.91060836250293	-1.02861	0.2520091720165287	-4.08162	4.472234378213947e-5	0.0055241
TJP1	27.97827381305228	-0.777667	0.19669554797511138	-3.95366	7.696502915526741e-5	0.00771713
CR1L	32.024636576289865	-0.74758	0.1925902800198056	-3.88171	1.0372326342672285e-4	0.0090884
CENPO	29.265798762773734	0.794659	0.20644841260721805	3.8491882085039455	1.1850992622654183e-4	0.00985152
IGHG1	497.42657213271906	2.5804	0.6671381855764029	3.867865985070785	1.0979197280424722e-4	0.00944988
HMGN2	225.96147772201513	0.8298240812461722	0.20959810404530982	3.959120169649937	7.522638082308346e-5	0.00762137
SNRPF	72.09424618491128	0.9109549825929486	0.2324461244748997	3.918994066478043	8.891930336513735e-5	0.00847872
TUBB	130.5438575768139	0.9274925347125443	0.2202660629929923	4.21078	2.5448740731828537e-5	0.00380791
RANBP1	73.6039	0.9275811845764813	0.23235242197602404	3.9921304744230146	6.548232490491173e-5	0.00698962
YBX1	210.3469596110852	0.9445354777670887	0.24314893209238583	3.8845964472844448	1.0249999791033205e-4	0.00906286
CCNB2	21.713954576377308	0.9447360605348191	0.22909973419029175	4.1236890294692135	3.7285219955385584e-5	0.00503661
AP2M1	104.81306772014577	0.9531376524796278	0.24497138822612996	3.8908121449668993	9.99092612073698e-5	0.00899738
TOPBP1	19.810025524819842	0.9709066798775621	0.23581230304582942	4.11729	3.833603198227677e-5	0.00507534
CDC45	18.80873848298201	0.9986179726389325	0.23827039359570099	4.1911122803338925	2.775902360147831e-5	0.0039826
H1-4	200.7163226473461	1.0033213861090313	0.259025	3.8734572823573385	1.0730222174079811e-4	0.00931805
MCM2	35.380314378111215	1.0121839524969678	0.2544005003799552	3.978702679378535	6.929232764735722e-5	0.00724664
RSRC1	18.8749	1.0371250937138554	0.23207906050864863	4.468843899319413	7.864349481273115e-6	0.00159351
MCM7	32.06493541562241	1.0683780543576973	0.27800854140310827	3.842968453291386	1.2155509840823043e-4	0.00990581
FCGR3A	20.93367212237819	1.0903929565032315	0.2804397423585387	3.8881541800490527	1.0100945815924756e-4	0.00901301
MLLT11	16.201553271656824	1.1010925369497389	0.2829179804506497	3.8919143109810443	9.945637387389477e-5	0.00899738
LMNB1	26.452293354910317	1.1334472974318497	0.2897082210740313	3.9123753313932066	9.139272144949588e-5	0.00862996
E2F1	31.272842693086236	1.1361509086775332	0.29453684026228216	3.8574152817888656	1.1459237744951694e-4	0.00972339
DIPK2A	23.861627869147018	1.1412187977644064	0.27882989132282365	4.092885423260185	4.260382665160983e-5	0.00538136
RRM2	24.9028	1.1747173539139493	0.30073364035136435	3.9061720948193877	9.376974127200275e-5	0.00868576
HDAC2	33.15511252050085	1.1898249717349627	0.2735096944011038	4.350211331047288	1.3600639201347289e-5	0.00224203
KPNA2	34.56313153418077	1.1907251058639814	0.27027188194768087	4.405656619856895	1.05463917913484e-5	0.00193536
AHCY	60.78423580639866	1.1926332733350213	0.27359053234953673	4.359190587089922	1.3054438570984519e-5	0.00218909
H4-16	27.685708999909338	1.2052648644759016	0.2866872137281169	4.204110984938898	2.621103110353508e-5	0.00386255
DTD1	24.241032026715562	1.2174728017886898	0.3000549122566427	4.057499984360736	4.960082058711482e-5	0.00581226
TUBA1C	483.3917521557263	1.221009433481475	0.2756332142629396	4.429834179260763	9.43055728035442e-6	0.00178651
AURKB	27.275997243426865	1.2237038664172672	0.2678935356525255	4.567873813888839	4.92696479617313e-6	0.00108908
ID2	27.647868978582853	1.2249542260236799	0.3135166180848102	3.907142892477599	9.33939265874472e-5	0.00868576
CDC20	22.5691	1.228738077826346	0.30159597814814676	4.074119573380976	4.6188747192274645e-5	0.00554607
H2BC6	18.6066	1.254944677045844	0.3222543669091316	3.894267404604977	9.849594958357689e-5	0.00899738
TOP2A	25.993866443608457	1.2693875492280224	0.3291457213607542	3.8566126394720266	1.1496913245889661e-4	0.00972339
UBE2S	48.9832	1.2846554191747006	0.28914125658657724	4.443002822705233	8.871200153874413e-6	0.00176084
GBP1	19.198233786527727	1.2921797711554543	0.3354319477144788	3.8522859255355235	1.1702026776341165e-4	0.00981154
H4C3	54.84855874046347	1.3318066192684135	0.27208215370092875	4.894869439810184	9.837101434462183e-7	0.000318919
FOXM1	18.9174	1.3403436203600145	0.328633	4.078545585883873	4.531831716950676e-5	0.0055241
CDK4	90.39969433482145	1.3590598699346736	0.3302207007540906	4.115610762230019	3.861555007372937e-5	0.00507534
CALML3	34.3555	1.3656827566216603	0.3331236448619966	4.099627203549069	4.138161756934528e-5	0.00536637
PCNA	62.39860271493121	1.3704600972582288	0.31155443405863126	4.398782194832517	1.0886000992320857e-5	0.00194212
STAT1	65.18887613841301	1.374958678362249	0.32263605087560127	4.261639933388571	2.0293222213340607e-5	0.0032356
H2BC14	18.503775545602853	1.396595955982684	0.3022301601622813	4.6209681893851595	3.819533433429556e-6	0.00092872
NECTIN1	31.694928825376966	1.409116228222258	0.3521739458566305	4.001193855481596	6.30236976195477e-5	0.00686057
HEY1	24.048615834753637	1.4174518150628965	0.3552647587329206	3.9898463898258543	6.611609955375272e-5	0.00698962
MARCKS	93.12283862799175	1.427103024941548	0.25702280976759095	5.552437257346866	2.817138451145983e-8	1.92693e-05
H2BC13	28.043676051503216	1.4489452352991778	0.29567986211623704	4.900385250888583	9.564891022550945e-7	0.000318919
H4C1	67.35691262185252	1.4632682509515031	0.3047777440798278	4.801099422037333	1.5779689693435826e-6	0.000451392
H4C2	65.25588461302863	1.4721833293846236	0.26558900052917617	5.543088480514454	2.971825945785382e-8	1.92693e-05
LRP4	28.608545623964492	1.4838727027489504	0.36228339889783234	4.095889315556018	4.205508374028165e-5	0.00538136
SMS	43.41029151124966	1.5055342419033686	0.29850091253556993	5.043650383226103	4.5673349535809754e-7	0.000185091
H3C13	162.06034838535223	1.5657146232418475	0.39489700260046934	3.9648683401781453	7.343646864213614e-5	0.00751835
H2BC17	55.13538740277384	1.5880066898711316	0.30311175199053964	5.239013926192787	1.6143685740773374e-7	8.26387e-05
TFRC	92.54743399323762	1.5907451995404918	0.40363454934157184	3.9410531188060887	8.112465717846074e-5	0.00789018
H2AC4	24.240117016006675	1.6153088280547567	0.2829465472204076	5.70888	1.1371980523791433e-8	1.38255e-05
H2AC14	30.111758670660713	1.6312873510423225	0.33133615077962286	4.923360602831771	8.507048190699865e-7	0.000318919
H4C12	311.0129118370649	1.6436293482519686	0.3487455202640619	4.71298	2.441246803179583e-6	0.000641718
H3C15	225.40080728058507	1.6461345889027146	0.41949424160746573	3.92409	8.705695432957327e-5	0.00838333
CHGB	16.88040759947945	1.674773247645407	0.42201516745448425	3.968514349252712	7.232210319105186e-5	0.00748303
FBLN1	25.982803638633044	1.678010574166553	0.36446686682922264	4.604014045953907	4.144244941018132e-6	0.000959689
H2BC3	26.90602299847781	1.689159860262373	0.40032766439121154	4.219443247398656	2.4490636122519474e-5	0.00378089
TPX2	32.31193329198206	1.734788042614704	0.35672845604286874	4.86305	1.1559108425632028e-6	0.000351325
MYBL2	29.184861235102616	1.7360878408311595	0.375071	4.628687497291172	3.6799059215713533e-6	0.000917712
H2AC16	34.93085339544822	1.7515761450684098	0.3383447888433154	5.176897067209005	2.2560660344429968e-7	0.000101863
H4C8	101.6204680020836	1.8047961708523836	0.33096098826370557	5.453199122714562	4.947161857968319e-8	3.00726e-05
H3C1	30.920423451813228	1.8156679094170052	0.3178792776952618	5.7118158899228835	1.1177697967598717e-8	1.38255e-05
H2AC13	69.86116720547766	1.8213689931968482	0.35209402704345916	5.172961917277954	2.3041198860395246e-7	0.000101863
H3C10	80.96937343899201	1.8311435293914942	0.34532879850335596	5.302608810292139	1.1415937986456942e-7	6.16841e-05
H2AC17	64.05319371886044	1.8765274814117574	0.32106172480845985	5.844756121369692	5.073109427937041e-9	1.23353e-05
UBE2C	31.549413868085303	1.8782694032076934	0.38240077573367026	4.9117824084014075	9.025217771453371e-7	0.000318919
H2AC11	55.11786793863869	1.900169840887831	0.4230684532048281	4.491400449486754	7.075637174483636e-6	0.00146421
H4C13	66.20339537761116	1.9657101827825587	0.338774	5.802418703736801	6.536508833718844e-9	1.27148e-05
H3C4	40.91136895670653	1.9752458396675032	0.42532704909836827	4.644063536177016	3.4162242688738813e-6	0.000874374
H2AC12	46.806183813477105	1.9888878319567425	0.34756732008435137	5.72231	1.050855489909015e-8	1.38255e-05
H4C4	61.64472085705801	2.0650600312649545	0.39794156434673583	5.189354961337035	2.110237953800309e-7	0.000101863
STMN1	62.02256928130734	2.085348317504221	0.375636	5.5515120534372615	2.8320918413711448e-8	1.92693e-05
H3C2	102.40045651950909	2.093140735203171	0.37742778939193994	5.545804506274838	2.9260561328357827e-8	1.92693e-05
S100A2	33.75793745521886	2.1140422094228164	0.4954092526854757	4.267264282940179	1.9788468168156116e-5	0.00320771
H3C3	49.74445272329338	2.116697535496749	0.4423586615208426	4.785025635576973	1.709655102704951e-6	0.000475089
H3C11	37.539977612302614	2.187537083525715	0.39456536271091835	5.544169078846469	2.9535333621244066e-8	1.92693e-05
NDUFA4L2	20.365951545328368	2.2873486472525504	0.42867162842932394	5.3359	9.507215138371635e-8	5.43925e-05
LY6D	17.59381660290474	2.378960634996018	0.48541201159972697	4.900910109652829	9.539369945893416e-7	0.000318919
KLK12	23.362122642604447	2.5117399182105706	0.5494769492360484	4.571147018455835	4.8506180927678936e-6	0.00108908
H1-5	138.07309135041734	2.5668680773730648	0.4314774406138397	5.9490203560151835	2.6975209418253122e-9	1.23353e-05
IGFBP2	71.30590684094054	2.627100191180826	0.5934155885223499	4.427083214518355	9.551589104980943e-6	0.00178651
CALCA	22.104061700033235	2.636762594543454	0.600668	4.389720113560496	1.1349664488630812e-5	0.00197119
KRT6A	26.531271291113413	2.9012346919128555	0.5676040204982773	5.111370933148034	3.1982929782708904e-7	0.000135246
KRT5	29.42477315557707	3.0799982377748827	0.5257543117954738	5.8582462733525755	4.6778061260927465e-9	1.23353e-05

### Sheet: Table S6
Table.S6. Reactome geneset overlaps with Hallmarks EMT for Solid_E v Solid_I and Solid_E v Solid_C comparisons
Edge vs Center GSEA analysis results using top 10 Reactome genesets with significant overlap in genes with EMT Hallmarks
	ID	Description	setSize	enrichmentScore	NES	pvalue	p.adjust	qvalue	rank	leading_edge	core_enrichment
REACTOME_ECM_PROTEOGLYCANS	REACTOME_ECM_PROTEOGLYCANS	REACTOME_ECM_PROTEOGLYCANS	60	0.754533	2.92516	1e-10	1.25e-10	NA	1312	tags=52%, list=9%, signal=47%	1281/633/1278/1277/6678/1634/1293/4060/1282/1284/5054/1290/1292/4148/3910/3371/2331/1291/3912/1287/1289/3685/7043/3694/1462/3909/5802/2335/4038/7042/3673
REACTOME_COLLAGEN_BIOSYNTHESIS_AND_MODIFYING_ENZYMES	REACTOME_COLLAGEN_BIOSYNTHESIS_AND_MODIFYING_ENZYMES	REACTOME_COLLAGEN_BIOSYNTHESIS_AND_MODIFYING_ENZYMES	55	0.716683	2.70969	1e-10	1.25e-10	NA	672	tags=33%, list=5%, signal=31%	1281/1278/1277/1293/1282/1284/1290/1292/5118/1295/1303/1291/1287/1301/1289/80781/7373/1294
REACTOME_ASSEMBLY_OF_COLLAGEN_FIBRILS_AND_OTHER_MULTIMERIC_STRUCTURES	REACTOME_ASSEMBLY_OF_COLLAGEN_FIBRILS_AND_OTHER_MULTIMERIC_STRUCTURES	REACTOME_ASSEMBLY_OF_COLLAGEN_FIBRILS_AND_OTHER_MULTIMERIC_STRUCTURES	53	0.706754	2.66007	1e-10	1.25e-10	NA	1763	tags=53%, list=12%, signal=47%	1281/1278/1277/1293/1282/1284/1290/1292/5118/1295/1303/1291/1287/1301/1289/80781/3918/4316/7373/1294/3909/5339/7837/667/4016/1288/4314/1302
REACTOME_DEGRADATION_OF_THE_EXTRACELLULAR_MATRIX	REACTOME_DEGRADATION_OF_THE_EXTRACELLULAR_MATRIX	REACTOME_DEGRADATION_OF_THE_EXTRACELLULAR_MATRIX	117	0.591165	2.65818	1e-10	1.25e-10	NA	950	tags=28%, list=6%, signal=27%	1281/1278/1277/1634/1293/4313/1282/1284/2/1290/1292/7177/7076/1295/1303/1291/3912/1287/1301/4811/1289/4323/2200/4312/80781/3918/4316/7373/1294/7077/4320/1307/3909
REACTOME_COLLAGEN_DEGRADATION	REACTOME_COLLAGEN_DEGRADATION	REACTOME_COLLAGEN_DEGRADATION	56	0.693379	2.64972	1e-10	1.25e-10	NA	938	tags=41%, list=6%, signal=39%	1281/1278/1277/1293/4313/1282/1284/1290/1292/1295/1303/1291/1287/1301/1289/4323/4312/80781/4316/7373/1294/4320/1307
REACTOME_COLLAGEN_FORMATION	REACTOME_COLLAGEN_FORMATION	REACTOME_COLLAGEN_FORMATION	77	0.632563	2.63072	1e-10	1.25e-10	NA	1624	tags=36%, list=11%, signal=33%	1281/1278/1277/1293/1282/1284/1290/1292/5118/1295/1303/1291/1287/1301/1289/80781/3918/4316/7373/1294/1307/3909/5339/7837/667/4016/1288/4314
REACTOME_NON_INTEGRIN_MEMBRANE_ECM_INTERACTIONS	REACTOME_NON_INTEGRIN_MEMBRANE_ECM_INTERACTIONS	REACTOME_NON_INTEGRIN_MEMBRANE_ECM_INTERACTIONS	52	0.703849	2.63026	1e-10	1.25e-10	NA	1763	tags=46%, list=12%, signal=41%	1281/1278/1277/7057/1282/1284/1290/3910/3371/3912/1287/1301/1289/87/4921/3685/3918/3909/2335/3673/6383/1288/51399/1302
REACTOME_EXTRACELLULAR_MATRIX_ORGANIZATION	REACTOME_EXTRACELLULAR_MATRIX_ORGANIZATION	REACTOME_EXTRACELLULAR_MATRIX_ORGANIZATION	250	0.52152	2.58365	1e-10	1.25e-10	NA	1568	tags=30%, list=11%, signal=27%	1281/633/1278/1277/7057/6678/1634/1293/4060/4313/1282/1284/5054/2/1290/1292/7177/4148/5118/7076/3910/4237/3371/11117/2331/1295/1303/1291/4052/3912/1287/1301/4811/1289/4053/4323/2200/87/4921/4312/80781/3685/8728/22801/3918/4316/7043/3694/7373/1294/7077/2192/1462/3384/4320/1307/3909/5802/5339/2335/2202/7837/4038/4239/7042/3673/6383/667/440854/4016/1288/3817/5654/30008
REACTOME_INTEGRIN_CELL_SURFACE_INTERACTIONS	REACTOME_INTEGRIN_CELL_SURFACE_INTERACTIONS	REACTOME_INTEGRIN_CELL_SURFACE_INTERACTIONS	73	0.59403	2.44523	6.05613132875241e-09	6.72903e-09	NA	938	tags=32%, list=6%, signal=30%	1281/1278/1277/7057/1293/4060/1282/1284/1290/1292/3371/1295/1291/1287/1289/2200/80781/3685/22801/3694/1294/3384/1307
REACTOME_SYNDECAN_INTERACTIONS	REACTOME_SYNDECAN_INTERACTIONS	REACTOME_SYNDECAN_INTERACTIONS	25	0.75597	2.39263	2.16628879606775e-07	2.16629e-07	NA	1337	tags=48%, list=9%, signal=44%	1281/1278/1277/7057/1290/3371/1289/87/3685/2335/3673/6383
Edge vs Intermediate GSEA analysis results using top 10 Reactome genesets with significant overlap in genes with EMT Hallmarks
	ID	Description	setSize	enrichmentScore	NES	pvalue	p.adjust	qvalue	rank	leading_edge	core_enrichment
REACTOME_ECM_PROTEOGLYCANS	REACTOME_ECM_PROTEOGLYCANS	REACTOME_ECM_PROTEOGLYCANS	60	0.797856	3.0282	1e-10	1.11111e-10	NA	1160	tags=48%, list=8%, signal=45%	1281/633/1278/1277/4060/6678/1282/1293/1634/1290/2335/1284/5054/1292/3910/1289/1291/4148/7043/2331/7040/7148/3912/3371/3680/4038/1462/1285/4684
REACTOME_INTEGRIN_CELL_SURFACE_INTERACTIONS	REACTOME_INTEGRIN_CELL_SURFACE_INTERACTIONS	REACTOME_INTEGRIN_CELL_SURFACE_INTERACTIONS	73	0.756343	2.97804	1e-10	1.11111e-10	NA	1301	tags=42%, list=9%, signal=39%	1281/1278/1277/4060/1282/1293/7057/1295/1290/2335/1284/22801/1292/2200/1289/1291/1300/80781/7412/5175/3371/3689/3680/3676/7450/3672/1307/8515/1285/3675/3685
REACTOME_EXTRACELLULAR_MATRIX_ORGANIZATION	REACTOME_EXTRACELLULAR_MATRIX_ORGANIZATION	REACTOME_EXTRACELLULAR_MATRIX_ORGANIZATION	250	0.627151	2.96451	1e-10	1.11111e-10	NA	1083	tags=29%, list=7%, signal=28%	1281/633/1278/1277/4237/4060/6678/4313/1282/1293/1634/7057/4052/1295/1290/2/7177/1301/2335/1284/7076/5054/22801/1292/2200/3910/11117/1289/5118/1291/4323/1303/4148/1300/7043/80781/7077/2331/440854/7040/4811/7412/1302/5175/87/9644/4312/4053/1308/55214/22795/4316/7148/3912/3371/652/3689/4239/3680/3676/4038/7450/655/3672/1462/101/2199/1307/8515/4921/1285/6383/10516
REACTOME_DEGRADATION_OF_THE_EXTRACELLULAR_MATRIX	REACTOME_DEGRADATION_OF_THE_EXTRACELLULAR_MATRIX	REACTOME_DEGRADATION_OF_THE_EXTRACELLULAR_MATRIX	117	0.684637	2.89867	1e-10	1.11111e-10	NA	539	tags=26%, list=4%, signal=26%	1281/1278/1277/4313/1282/1293/1634/1295/1290/2/7177/1301/2335/1284/7076/1292/2200/1289/1291/4323/1303/1300/80781/7077/440854/4811/1302/4312/1308/4316/3912
REACTOME_COLLAGEN_BIOSYNTHESIS_AND_MODIFYING_ENZYMES	REACTOME_COLLAGEN_BIOSYNTHESIS_AND_MODIFYING_ENZYMES	REACTOME_COLLAGEN_BIOSYNTHESIS_AND_MODIFYING_ENZYMES	55	0.761621	2.83404	1e-10	1.11111e-10	NA	440	tags=35%, list=3%, signal=34%	1281/1278/1277/1282/1293/1295/1290/1301/1284/1292/1289/5118/1291/1303/1300/80781/1302/1308/55214
REACTOME_COLLAGEN_DEGRADATION	REACTOME_COLLAGEN_DEGRADATION	REACTOME_COLLAGEN_DEGRADATION	56	0.754972	2.82425	1e-10	1.11111e-10	NA	485	tags=38%, list=3%, signal=36%	1281/1278/1277/4313/1282/1293/1295/1290/1301/1284/1292/1289/1291/4323/1303/1300/80781/1302/4312/1308/4316
REACTOME_ASSEMBLY_OF_COLLAGEN_FIBRILS_AND_OTHER_MULTIMERIC_STRUCTURES	REACTOME_ASSEMBLY_OF_COLLAGEN_FIBRILS_AND_OTHER_MULTIMERIC_STRUCTURES	REACTOME_ASSEMBLY_OF_COLLAGEN_FIBRILS_AND_OTHER_MULTIMERIC_STRUCTURES	53	0.7624	2.79968	1e-10	1.11111e-10	NA	485	tags=36%, list=3%, signal=35%	1281/1278/1277/1282/1293/1295/1290/1301/1284/1292/1289/5118/1291/1303/1300/80781/1302/1308/4316
REACTOME_NON_INTEGRIN_MEMBRANE_ECM_INTERACTIONS	REACTOME_NON_INTEGRIN_MEMBRANE_ECM_INTERACTIONS	REACTOME_NON_INTEGRIN_MEMBRANE_ECM_INTERACTIONS	52	0.75609	2.77309	1e-10	1.11111e-10	NA	1042	tags=38%, list=7%, signal=36%	1281/1278/1277/1282/7057/1290/1301/2335/1284/3910/1289/1300/7040/1302/87/3912/3371/4921/1285/6383
REACTOME_COLLAGEN_FORMATION	REACTOME_COLLAGEN_FORMATION	REACTOME_COLLAGEN_FORMATION	77	0.680093	2.69853	1e-10	1.11111e-10	NA	485	tags=26%, list=3%, signal=25%	1281/1278/1277/1282/1293/1295/1290/1301/1284/1292/1289/5118/1291/1303/1300/80781/1302/1308/55214/4316
REACTOME_SYNDECAN_INTERACTIONS	REACTOME_SYNDECAN_INTERACTIONS	REACTOME_SYNDECAN_INTERACTIONS	25	0.802085	2.50195	1.19051924805161e-08	1.19052e-08	NA	591	tags=40%, list=4%, signal=38%	1281/1278/1277/7057/1290/2335/1289/7040/87/3371
